# Pooled screening identifies combinatorial CAR signaling domains for next-generation CAR-M immunotherapies

**DOI:** 10.1101/2025.02.16.638489

**Authors:** Yuxin Wang, Shiman Zuo, Hanjing Bao, Zehui Zhang, Yijun Chen, Wenlong Zhang, Qi Liu, Yan Lu, Yahong Huang, Wei Zheng, Nanfei Yang, Lupeng Ye, Pingping Shen

## Abstract

Chimeric antigen receptor-engineered macrophages (CAR-Ms) hold great promise for solid tumor immunotherapy. The intracellular domains (ICDs) of CARs determine the phenotypic output of therapeutic macrophages but remain largely unexplored. Here, we constructed a CAR library containing 131 unique signaling domains derived from native immune receptors and identified 17 ICDs that enhance macrophage phagocytosis, inflammatory responses, or tumor infiltration *in vitro* and *in vivo*. We further developed a scalable 3’ barcode technology, CARode, to uniquely label and trace ICD variants within large-scale combinatorial CAR library and applied it to single-cell RNA sequencing and single-cell CAR analysis to assess the synergetic effects of ICD combinations on macrophage activation. Our approach uncovered a novel CD40-LY9-FCRL1 chimeric receptor that modulates the tumor microenvironment and improves solid tumor clearance. In conclusion, our findings demonstrate that pooled screening can accelerate the discovery of complex ICD constructs, providing a powerful platform for engineering macrophage-based immunotherapies.
