## Supplementary tables for "Pooled screening identifies combinatorial CAR signaling domains for next-generation CAR-M immunotherapies"

### Sheet: Table S1
Gene name	Organism	Forward primer sequence (5’-3’)	Reverse primer sequence (5’-3’)
IL1B	Homo sapiens	ATGATGGCTTATTACAGTGGCAA	GTCGGAGATTCGTAGCTGGA
IL6	Homo sapiens	CCTGAACCTTCCAAAGATGGC	TTCACCAGGCAAGTCTCCTCA
TNF	Homo sapiens	GAGGCCAAGCCCTGGTATG	CGGGCCGATTGATCTCAGC
CCL2	Homo sapiens	CAGCCAGATGCAATCAATGCC	TGGAATCCTGAACCCACTTCT
NOS2	Homo sapiens	AGGGACAAGCCTACCCCTC	CTCATCTCCCGTCAGTTGGT
IL1A	Homo sapiens	AGATGCCTGAGATACCCAAAACC	CCAAGCACACCCAGTAGTCT
MRC1	Homo sapiens	CTACAAGGGATCGGGTTTATGGA	TTGGCATTGCCTAGTAGCGTA
ARG1	Homo sapiens	CCCTGGGGAACACTACATTTTG	GCCAATTCCTAGTCTGTCCACTT
CSF1	Homo sapiens	TGGCGAGCAGGAGTATCAC	AGGTCTCCATCTGACTGTCAAT
IL11B	Homo sapiens	GCCTTGACCTTATGTCATGGG	CCTGTGCTGTAGTCGCACT
CD14	Homo sapiens	ACGCCAGAACCTTGTGAGC	GCATGGATCTCCACCTCTACTG
CD68	Homo sapiens	GGAAATGCCACGGTTCATCCA	TGGGGTTCAGTACAGAGATGC
GAPDH	Homo sapiens	GCACCGTCAAGGCTGAGAAC	TGGTGAAGACGCCAGTGGA

### Sheet: Table S2
symbol	protein_ref_uniprot	mrna_ref_ncbi
Truncated	NULL	NULL
BTLA	Q7Z6A9	NM_181780.4
CD2	P06729	NM_001767.5
CD200R1	Q8TD46	NM_170780.3
CD22	P20273	NM_001771.4
CD226	Q15762	NM_001303618.2
CD244	Q9BZW8	NM_001166663.2
CD247	P20963	NM_198053.3
CD27	P26842	NM_001242.5
CD274	Q9NZQ7	NM_014143.4
CD28	P10747	NM_006139.4
CD300A	Q9UGN4	NM_007261.4
CD300LF	Q8TDQ1	NM_139018.5
CD33	P20138	NM_001772.4
CD3D	P04234	NM_000732.6
CD3E	P07766	NM_000733.4
CD3G	P09693	NM_000073.3
CD4	P01730	NM_000616.5
CD40	P25942	NM_001250.6
CD7	P09564	NM_006137.7
CD79A	P11912	NM_001783.4
CD79B	P40259	NM_000626.4
CD80	P33681	NM_005191.4
CD84	Q9UIB8	NM_001184879.2
CD8A	P01732	NM_001145873.1
CD8B	P10966	NM_004931.5
CD96	P40200	NM_198196.3
CRTAM	O95727	NM_019604.4
CSF2RA	P15509	NM_001161529.2
CSF2RB	P32927	NM_000395.3
CTLA4	P16410	NM_005214.5
EDAR	Q9UNE0	NM_022336.4
FAS	P25445	NM_000043.6
FCAR	P24071	NM_002000.4
FCER1A	P12319	NM_001387280.1
FCER1G	P30273	NM_004106.2
FCGR1A	P12314	NM_000566.4
FCGR2A	P12318	NM_001136219.3
FCGR2B	P31994	NM_004001.5
FCGR2C	P31995	NM_201563.5
FCGR3A	P08637	NM_001127593.1
FCRL1	Q96LA6	NM_052938.5
FCRL2	Q96LA5	NM_030764.4
FCRL3	Q96P31	NM_052939.4
FCRL4	Q96PJ5	NM_031282.3
FCRL5	Q96RD9	NM_031281.3
FCRL6	Q6DN72	NM_001004310.3
HAVCR1	Q96D42	NM_001173393.3
HAVCR2	Q8TDQ0	NM_032782.5
HCST	Q9UBK5	NM_014266.4
ICOS	Q9Y6W8	NM_012092.4
IL12RB1	P42701	NM_005535.3
IL12RB2	Q99665	NM_001559.3
IL21R	Q9HBE5	NM_181078.3
IL23R	Q5VWK5	NM_144701.3
IL27RA	Q6UWB1	NM_004843.4
IL2RB	P14784	NM_000878.5
IL2RG	P31785	NM_000206.3
IL3RA	P26951	NM_002183.4
IL4R	P24394	NM_000418.4
IL5RA	Q01344	NM_000564.5
IL6ST	P40189	NM_002184.4
IL7R	P16871	NM_002185.5
IL9R	Q01113	NM_002186.3
KIR2DL1	P43626	NM_014218.3
KIR2DL2	P43627	NM_014219.2
KIR2DL3	P43628	NM_015868.3
KIR2DL4	Q99706	NM_002255.6
KIR2DL5A	Q8N109	NM_020535.3
KIR2DL5B	Q8NHK3	NM_001018081.1
KIR2DS1	Q14954	NM_014512.1
KIR2DS2	P43631	NM_012312.4
KIR2DS3	Q14952	NM_012313.1
KIR2DS4	P43632	NM_012314.6
KIR2DS5	Q14953	NM_014513.2
KIR3DL1	P43629	NM_001322168.1
KIR3DL2	P43630	NM_006737.4
KIR3DL3	Q8N743	NM_153443.5
KIR3DS1	Q14943	NM_001083539.2
LAG3	P18627	NM_002286.6
LAIR1	Q6GTX8	NM_002287.6
LAT	O43561	NM_014387.4
LIFR	P42702	NM_002310.6
LILRA5	A6NI73	NM_021250.4
LILRB1	Q8NHL6	NM_006669.7
LILRB2	Q8N423	NM_001080978.4
LILRB3	O75022	NM_006864.4
LILRB4	Q8NHJ6	NM_001278426.4
LILRB5	O75023	NM_006840.5
LTBR	P36941	NM_002342.3
LY9	Q9HBG7	NM_002348.4
NCR1	O76036	NM_004829.7
NCR2	O95944	NM_004828.4
NCR3	O14931	NM_147130.3
NGFR	P08138	NM_002507.4
PDCD1	Q15116	NM_005018.3
PILRB	Q9UKJ0	NM_178238.4
SIRPA	P78324	NM_001040022.1
SLAMF1	Q13291	NM_003037.5
SLAMF6	Q96DU3	NM_001184714.2
SLAMF7	Q9NQ25	NM_021181.5
TIGIT	Q495A1	NM_173799.4
TLR1	Q15399	NM_003263.4
TLR10	Q9BXR5	NM_001017388.3
TLR2	O60603	NM_001318787.2
TLR3	O15455	NM_003265.3
TLR4	O00206	NM_138554.5
TLR5	O60602	NM_003268.6
TLR6	Q9Y2C9	NM_001394553.1
TLR7	Q9NYK1	NM_016562.4
TLR8	Q9NR97	NM_138636.5
TLR9	Q9NR96	NM_017442.4
TNFRSF10A	O00220	NM_003844.4
TNFRSF10B	O14763	NM_003842.5
TNFRSF11A	Q9Y6Q6	NM_003839.4
TNFRSF12A	Q9NP84	NM_016639.3
TNFRSF13B	O14836	NM_012452.3
TNFRSF13C	Q96RJ3	NM_052945.4
TNFRSF14	Q92956	NM_003820.4
TNFRSF17	Q02223	NM_001192.3
TNFRSF18	Q9Y5U5	NM_004195.3
TNFRSF19	Q9NS68	NM_018647.5
TNFRSF1A	P19438	NM_001065.4
TNFRSF1B	P20333	NM_001066.3
TNFRSF21	O75509	NM_014452.5
TNFRSF25	Q93038	NM_003790.3
TNFRSF4	P43489	NM_003327.4
TNFRSF8	P28908	NM_001243.5
TNFRSF9	Q07011	NM_001561.6
TREML1	Q86YW5	NM_178174.4
TYROBP	O43914	NM_003332.4
VSIR	Q9H7M9	NM_022153.2
